# A tissue-resolved endothelial surface proteome atlas informs organ-selective vascular targeting

**DOI:** 10.64898/2026.08.21.746320

**Authors:** Yanru Deng, Huiqiao Li, Jieyi Meng, Andrew Lemoff, Hong Zhou, Xinchun Pi, Yi Zhu

**Affiliations:** USDA/ARS Children’s Nutrition Research Center, Department of Pediatrics, Baylor College of Medicine, Houston, TX 77030, USA; Department of Biochemistry, The University of Texas Southwestern Medical Center at Dallas, Dallas, TX 75390, USA; Cardiovascular Research Institute, Baylor College of Medicine, Houston, TX 77030, USA

**Keywords:** endothelial cells, *in vivo* proximity labeling, cell surface proteomics, vascular heterogeneity, targeted drug delivery

## Abstract

**BACKGROUND:** Endothelial cells (ECs) exhibit organ-specific functional diversity that shapes vascular homeostasis, disease susceptibility, and therapeutic accessibility. Although single-cell transcriptomic studies have defined endothelial heterogeneity at the RNA level, the *in vivo* cell-surface protein landscape that directly mediates vascular signaling and drug targeting remains incompletely characterized. Here, we mapped organ-specific endothelial surface proteomes atlas *in vivo* to define tissue-enriched vascular protein candidates relevant to organ-selective therapeutic design.

**METHODS:** We generated *Cdh5*-CreERT; Cre-iPEEL mice, referred to here as CHRP mice, in which membrane-tethered horseradish peroxidase is induced selectively in ECs after tamoxifen treatment, and compared CHRP labeling with non-selective NHS-Biotin vascular labeling. Following *in vivo* biotin-phenol perfusion, endothelial surface proteins were enriched by streptavidin affinity purification and analyzed by mass spectrometry across six organs. Proteomic profiles were used to resolve tissue- and subtype-associated endothelial surface signatures, compare protein and transcript detection patterns, and nominate tissue-selective endothelial membrane candidates, which were annotated using ChEMBL compound-target information.

**RESULTS:** Compared with non-selective NHS-Biotin labeling, CHRP improved endothelial specificity and produced clearer separation of tissue-resolved endothelial surface proteomes across brain, white adipose tissue, small intestine, kidney, lung, and skeletal muscle. CHRP proteomics revealed pronounced organ-specific heterogeneity and resolved canonical arterial, venous, and capillary programs, as well as specialized endothelial signatures including blood-brain barrier and glomerular endothelial features. Comparison with single-cell endothelial references revealed systematic differences between transcriptomic and proteomic detection of endothelial membrane proteins. Further analysis identified tissue-selective endothelial membrane candidates, and ChEMBL annotation linked a subset of these candidates to existing compound-target records, supporting the candidate atlas as a resource for future tissue-selective vascular targeting studies.

**CONCLUSIONS:** CHRP-based *in vivo* proximity labeling enables systematic, protein-level mapping of organ-specific endothelial surface proteomes. Together with transcriptomic comparison and compound-target annotation, this study provides a tissue-resolved endothelial surfaceome resource for vascular biology and future organ-selective therapeutic target evaluation.

**Clinical Perspective:** *What Is New?:* CHRP-based in *vivo* proximity labeling enables systematic mapping of endothelial surface proteomes across multiple organs. The resulting atlas reveals organ-specific endothelial surface heterogeneity, including tissue-enriched metabolic, transport, receptor, and signaling signatures. Comparison with endothelial single-cell transcriptomic references identifies class-specific differences between RNA- and protein-based detection, while ChEMBL database links a subset of tissue-selective candidates to existing compound-target records.

*What Are the Clinical Implications?:* Organ-specific endothelial surface proteins provide candidates for tissue-selective vascular targeting and organ-directed therapeutic delivery. Protein-level surface mapping complements transcriptomic atlases by identifying vascular targets that may be underestimated by RNA-based approaches. The tissue-selective endothelial candidate atlas provides a resource for prioritizing both ChEMBL-annotated targets and additional surface proteins for future vascular targeting studies.
