## Supplementary Table 2 for "A tissue-resolved endothelial surface proteome atlas informs organ-selective vascular targeting"

### Sheet: Sheet1
Table S2: Signature for endothelial cell proteome deconvolution
arterial	capillary	venous	IFN	angiogenic	BBB	choroid_plexus	glomeruli
Jag1	Gpihbp1	Ednrb	Isg15	Kdr	Spock2	Slc4a10	Ehd3
Eln	Plpp3	Spns2	Bst2	Flt4	Slc7a5	Ttr	Ntn4
Fbln5	Sema3c	Madcam1	Tgfbi	Ang4	Itm2a	Kcnj13	Plat
Fbln2	Esam	Fabp5	Sparcl1	Cxcr4	Car4	Ramp3	Plpp1
Prex2	Msn	Vwf	Igf1r	Flt1	Slc2a1	Clic6
Mylk	Egfl7	Selp	Irgm1	Itga7	Mfsd2a
Ltbp4	Aqp7	Ackr1	Lgals9	Igfbp7
C1qtnf9	Aqp1	Flrt3	Art3	Angpt2
Col18a1	Myadm	Sele		Pxdn
Vim	Tspan6	Ephb4		Hspg2
Cst3	Col15a1	Itih5		Trp53i11
Efnb2	Col4a1	Plpt		Rhob
Cxcl12	Col4a2
Dll4	Cnnm2
	Rftn2
	Unc5b
	Acy3
	Btnl9
