## Supplementary Table 3 for "A tissue-resolved endothelial surface proteome atlas informs organ-selective vascular targeting"

### Sheet: CHRP-only
Tissue	n_overlap	n_chrp_only	median_overlap	median_chrp_only	p_value	cliffs_delta_chr	cliffs_mag_chr	direction	p_adj_BH
Brain	1782	1141	22.70803904862094	21.74242844799433	5.523403290039812e-12	0.15088365395113867	small	Overlap > CHRP-only	7.732764606055736e-12
eWAT	1843	580	20.13657739493402	19.35848534140824	7.603293948672087e-12	0.18821636387449248	small	Overlap > CHRP-only	8.870509606784103e-12
Intestine	1372	1212	21.30002764250706	19.866484352661466	3.0738336029080966e-23	0.22604975512128478	small	Overlap > CHRP-only	7.172278406785559e-23
Kidney	1713	1115	22.69492087871275	21.38858923459444	1.6714512858774778e-21	0.2116146900908118	small	Overlap > CHRP-only	2.925039750285586e-21
Lung	1754	833	20.609351403030146	19.47500196764671	3.051984019459781e-23	0.24131157594166508	small	Overlap > CHRP-only	7.172278406785559e-23
Muscle	1031	1154	20.60523221637558	19.92484294173456	1.6397350429914156e-6	0.1186258902951316	negligible	Overlap > CHRP-only	1.6397350429914156e-6
Pooled	9495	6035	21.33414746555352	20.320453947117368	4.9238205296650055e-67	0.16441181051554188	small	Overlap > CHRP-only	3.446674370765504e-66

### Sheet: sc_n-only
Tissue	n_overlap_sc_n	n_sconly_sc_n	median_overlap_sc_n_log2fc	median_sconly_sc_n_log2fc	p_sc_n_log2fc	cliffs_delta_sc_n_log2fc	cliffs_mag_sc_n_log2fc	direction_sc_n_log2fc	p_sc_n_log2fc_adj_BH
Brain	1782	2224	0.6424095368577475	-1.80942e-05	9.692705923678355e-26	0.19256034566286373	small	Overlap > sc-only	1.1308156910958083e-25
eWAT	1843	3683	0.7435084400329782	0	2.7780782518345265e-41	0.22171025560828594	small	Overlap > sc-only	6.482182587613895e-41
Intestine	1372	1734	0.5771851501294369	0	4.149328467331435e-31	0.242014	small	Overlap > sc-only	7.261324817830011e-31
Kidney	1713	2111	0.6358436697233403	0	2.5039851816859052e-30	0.21489692194141652	small	Overlap > sc-only	3.505579254360267e-30
Lung	1754	2602	0.8551389757989698	0	3.5888131915680486e-43	0.24573435748485717	small	Overlap > sc-only	1.256084617048817e-42
Muscle	1031	1635	0.5703157247567547	0	1.4118699210217319e-24	0.2349952689856052	small	Overlap > sc-only	1.4118699210217319e-24
Pooled	9495	13989	0.6751603096927343	0	1.3620146780415507e-185	0.22305018036627056	small	Overlap > sc-only	9.534102746290854e-185

### Sheet: sc_rate-only
Tissue	n_overlap_sc_r	n_sconly_sc_r	median_overlap_sc_r_log10	median_sconly_sc_r_log10	p_sc_r_log10	cliffs_delta_sc_r_log10	cliffs_mag_sc_r_log10	direction_sc_r_log10	p_sc_r_log10_adj_BH
Brain	1782	2224	-0.905759	-1.09967	9.692705923678355e-26	0.19256034566286373	small	Overlap > sc-only	1.1308156910958083e-25
eWAT	1843	3683	-0.956649	-1.1818	2.7780782518345265e-41	0.22171025560828594	small	Overlap > sc-only	6.482182587613895e-41
Intestine	1372	1734	-0.887471	-1.06238	4.149328467331435e-31	0.242014	small	Overlap > sc-only	7.261324817830011e-31
Kidney	1713	2111	-1.12238	-1.31458	2.5039851816859052e-30	0.21489692194141652	small	Overlap > sc-only	3.505579254360267e-30
Lung	1754	2602	-0.872588	-1.13049	3.5888131915680486e-43	0.24573435748485717	small	Overlap > sc-only	1.256084617048817e-42
Muscle	1031	1635	-0.842225	-1.01499	1.4118699210217319e-24	0.2349952689856052	small	Overlap > sc-only	1.4118699210217319e-24
Pooled	9495	13989	-0.939236	-1.13213	1.6476180884198954e-176	0.21746082672118328	small	Overlap > sc-only	1.1533326618939267e-175
