## Supplementary Table 4 for "A tissue-resolved endothelial surface proteome atlas informs organ-selective vascular targeting"

### Sheet: Table_S4_tissue_level_CramersV
Tissue	CramersV	p_chisq	n_total	p_adj_BH
Brain	0.241322	3.2117e-07	588	4.81755e-07
eWAT	0.245033	5.40898e-11	756	3.24539e-10
Intestine	0.280782	7.42339e-09	497	1.48468e-08
Kidney	0.241512	5.91417e-07	573	7.09701e-07
Lung	0.237432	1.24215e-06	575	1.24215e-06
Muscle	0.314295	1.66548e-09	416	4.99645e-09
