## Supplementary Table 5 for "A tissue-resolved endothelial surface proteome atlas informs organ-selective vascular targeting"

### Sheet: Table_S5_pooled_balanced_log2OR
Class	n_A_k	n_O_k	n_A_notk	n_O_notk	log2OR	p_fisher	SetA	Contrast	p_adj_BH
SLC transporter	23685.571128987587	17126.76024068499	36314.42887101241	42873.2	0.7072760360869397	0	sc-only	sc-only vs Overlap	0
ABC transporter	1703.5203059069565	3350.0695146011885	58296.47969409304	56649.93048539881	-1.0168	1.0107674534578936e-125	sc-only	sc-only vs Overlap	1.588348855433833e-125
GPCR	5726.599953408364	1849.5378140786197	54273.40004659163	58150.46218592137	1.7297945042037113	0	sc-only	sc-only vs Overlap	0
Single-pass receptors	4638.649687188949	5419.634105943271	55361.350312811046	54580.365894056726	-0.244965	4.336661856585457e-16	sc-only	sc-only vs Overlap	5.300364491382226e-16
CD receptor / marker	5159.242459303019	4484.8820262846875	54840.75754069697	55515.11797371531	0.21970023332728275	8.748488185731656e-13	sc-only	sc-only vs Overlap	9.623337004304822e-13
Ion channel / pump	6370.651872906458	6340.7114863373035	53629.34812709354	53659.28851366269	0.00760094	0.785605	sc-only	sc-only vs Overlap	0.785605
GPI-anchored / raft	205.04230950478413	1267.3154118334578	59794.95769049521	58732.684588166536	-2.6507	5.087591764424711e-189	sc-only	sc-only vs Overlap	1.1192701881734364e-188
ECM / basement membrane	1537.826128549493	5714.700297181787	58462.2	54285.29970281821	-2.00038	0	sc-only	sc-only vs Overlap	0
Adhesion / junction	1752.2548858518621	8840.194545465763	58247.74511414813	51159.80545453423	-2.52173	0	sc-only	sc-only vs Overlap	0
Enzyme / protease	5370.2402794184145	3854.5623482522005	54629.75972058158	56145.437651747794	0.5178481242484372	9.796046293615427e-61	sc-only	sc-only vs Overlap	1.3469563653721213e-60
Lipid-handling / scavenger	3850.4009889741064	1751.632209336729	56149.599011025886	58248.367790663266	1.1890258320327758	2.6273146543732678e-185	sc-only	sc-only vs Overlap	4.8167435330176575e-185
SLC transporter	26975.87223090702	17126.76024068499	33024.12776909298	42873.2	1.031953923510613	0	CHRP-only	CHRP-only vs Overlap	0
ABC transporter	2831.587218988657	3350.0695146011885	57168.41278101134	56649.93048539881	-0.255685	1.4251042747828502e-11	CHRP-only	CHRP-only vs Overlap	1.5676147022611354e-11
GPCR	2221.8036613931476	1849.5378140786197	57778.19633860685	58150.46218592137	0.2737666151396754	3.238823550304854e-9	CHRP-only	CHRP-only vs Overlap	3.238823550304854e-9
Single-pass receptors	1694.7501950507626	5419.634105943271	58305.249804949235	54580.365894056726	-1.77207	0	CHRP-only	CHRP-only vs Overlap	0
CD receptor / marker	1781.6220327491747	4484.8820262846875	58218.377967250824	55515.11797371531	-1.40023	9.176588945511554e-278	CHRP-only	CHRP-only vs Overlap	2.5235619600156775e-277
Ion channel / pump	11029.264613288726	6340.7114863373035	48970.735386711276	53659.28851366269	0.9304783819572319	0	CHRP-only	CHRP-only vs Overlap	0
GPI-anchored / raft	425.17836424592304	1267.3154118334578	59574.82163575408	58732.684588166536	-1.59505	2.257078260525263e-98	CHRP-only	CHRP-only vs Overlap	4.137976810962982e-98
ECM / basement membrane	3251.070772986757	5714.700297181787	56748.92922701324	54285.29970281821	-0.877698	5.988305357152813e-163	CHRP-only	CHRP-only vs Overlap	1.317427178573619e-162
Adhesion / junction	6471.19	8840.194545465763	53528.81201632093	51159.80545453423	-0.515322	1.2893785257986102e-93	CHRP-only	CHRP-only vs Overlap	1.772895472973089e-93
Enzyme / protease	2278.8164683606506	3854.5623482522005	57721.18353163935	56145.437651747794	-0.798085	1.117962634117433e-95	CHRP-only	CHRP-only vs Overlap	1.7567984250416804e-95
Lipid-handling / scavenger	1038.8464583501109	1751.632209336729	58961.15354164989	58248.367790663266	-0.770982	8.807022753280143e-43	CHRP-only	CHRP-only vs Overlap	1.0764138920675732e-42
